# Combined mRNA and protein single cell analysis in a dynamic cellular system using SPARC

**DOI:** 10.1101/749473

**Authors:** Johan Reimegård, Marcus Danielsson, Marcel Tarbier, Jens Schuster, Sathishkumar Baskaran, Styliani Panagiotou, Niklas Dahl, Marc R. Friedländer, Caroline J. Gallant

## Abstract

Combined measurements of mRNA and protein expression in single cells enables in-depth analysis of cellular states. We present single-cell protein and RNA co-profiling (SPARC), an approach to simultaneously measure global mRNA and large sets of intracellular protein in individual cells. Using SPARC, we show that mRNA expression fails to accurately reflect protein abundance at the time of measurement in human embryonic stem cells, although the direction of changes of mRNA and protein expression are in agreement during cellular differentiation. Moreover, protein levels of transcription factors better predict their downstream effects than do the corresponding transcripts. We further show that changes of the balance between protein and mRNA expression levels can be applied to infer expression kinetic trajectories, revealing future states of individual cells. Finally, we highlight that mRNA expression may be more varied among cells than levels of the corresponding proteins. Overall, our results demonstrate that mRNA and protein measurements in single cells provide different and complementary information regarding cell states. Accordingly, SPARC can offer valuable insights in gene expression programs of single cells.
