## Supplementary material for "Combined mRNA and protein single cell analysis in a dynamic cellular system using SPARC": Table S1

### Sheet: Sheet1
Olink PEA oligo sequence number	Gene name	Uniprot ID
101	FADD	Q13158
102	VEGFA	P15692
103	TNC	P24821
105	IGFBP7	Q16270
106	L1CAM	P32004
107	ANXA1	P04083
108	GLO1	Q04760
109	METAP1D	Q6UB28
110	BLMH	Q13867
111	EZR	P15311
112	EPHA2	P29317
113	FGF2	P09038
114	CSTB	P04080
115	CDH1	P12830
116	GRN	P28799
117	PLAUR	Q03405
118	AXIN1	O15169
120	MKI67	P46013
121	CLEC11A	Q9Y240
122	LGALS3	P17931
123	VIM	P08670
124	NOTCH1	P46531
125	ADAM9	Q13443
126	PARK7	Q99497
127	SERPINE1	P05121
128	FN1	P02751
129	TNFRSF10B	O14763
130	HMOX1	P09601
131	SOD1	P00441
132	CHI3L1	P36222
133	IGFBP2	P18065
134	GLI3	P10071
135	NTHL1	P78549
136	CASP3	P42574
137	HSPB1	P04792
138	POU5F1	Q01860
139	CXCL1	P09341
140	LGALS3BP	Q08380
141	AXL	P30530
142	FGF19	O95750
143	PLAU	P00749
144	FAS	P25445
145	EPCAM	P16422
148	TFPI	P10646
149	EDIL3	O43854
150	CXCL8	P10145
151	SCAMP3	O14828
152	CYR61	O00622
153	ERBB2	P04626
154	ERBB3	P21860
155	CCNA2	P20248
156	CTSD	P07339
157	MESDC2	Q14696
158	FABP5	Q01469
159	MIA	Q16674
160	TFRC	P02786
161	ITGB5	P18084
162	SMAD4	Q13485
163	ZNF24	P17028
164	LGALS1	P09382
165	AURKB	Q96GD4
166	MIF	P14174
167	SPRY2	O43597
168	BIRC5	O15392
169	NPM1	P06748
170	ALCAM	Q13740
171	AURKA	O14965
172	TP53	P04637
173	NT5E	P21589
174	LRPAP1	P30533
175	CD59	P13987
176	PARP1	P09874
177	CAV1	Q03135
178	LIN28A	Q9H9Z2
179	EIF4B	P23588
180	FAP	Q12884
181	SOX2	P48431
182	ABL1	P00519
183	MET	P08581
184	SPP1	P10451
185	THY1	P04216
186	VCAM1	P19320
187	LRRC16A	Q5VZK9
188	EGF	P01133
189	NCAM1	P13591
190	NANOG	Q9H9S0
191	CCNE1	P24864
192	IKBKG	Q9Y6K9
193	APP	P05067
194	SOD2	P04179
195	NQO1	P15559
196	CTSA	P10619
